# Backbone Brackets and Arginine Tweezers delineate Class I and Class II aminoacyl tRNA synthetases

**DOI:** 10.1101/198846

**Authors:** Florian Kaiser, Sebastian Bittrich, Sebastian Salentin, Christoph Leberecht, V. Joachim Haupt, Sarah Krautwurst, Michael Schroeder, Dirk Labudde

## Abstract

The origin of the machinery that realizes protein biosynthesis in all organisms is still unclear. One key component of this machinery are aminoacyl tRNA synthetases (aaRS), which ligate tRNAs to amino acids while consuming ATP. Sequence analyses revealed that these enzymes can be divided into two complementary classes. Both classes differ significantly on a sequence and structural level, feature different reaction mechanisms, and occur in diverse oligomerization states. The one unifying aspect of both classes is their function of binding ATP. We identified Backbone Brackets and Arginine Tweezers as most compact ATP binding motifs characteristic for each Class. Geometric analysis shows a structural rearrangement of the Backbone Brackets upon ATP binding, indicating a general mechanism of all Class I structures. Regarding the origin of aaRS, the Rodin-Ohno hypothesis states that the peculiar nature of the two aaRS classes is the result of their primordial forms, called Protozymes, being encoded on opposite strands of the same gene. Backbone Brackets and Arginine Tweezers were traced back to the proposed Protozymes and their more efficient successors, the Urzymes. Both structural motifs can be observed as pairs of residues in contemporary structures and it seems that the time of their addition, indicated by their placement in the ancient aaRS, coincides with the evolutionary trace of Proto- and Urzymes.

**Author summary:** Aminoacyl tRNA synthetases (aaRS) are primordial enzymes essential for interpretation and transfer of genetic information. Understanding the origin of the peculiarities observed with aaRS can explain what constituted the earliest life forms and how the genetic code was established. The increasing amount of experimentally determined three-dimensional structures of aaRS opens up new avenues for high-throughput analyses of molecular mechanisms. In this study, we present an exhaustive structural analysis of ATP binding motifs. We unveil an oppositional implementation of enzyme substrate binding in each aaRS Class. While Class I binds via interactions mediated by backbone hydrogen bonds, Class II uses a pair of arginine residues to establish salt bridges to its ATP ligand. We show how nature realized the binding of the same ligand species with completely different mechanisms. In addition, we demonstrate that sequence or even structure analysis for conserved residues may miss important functional aspects which can only be revealed by ligand interaction studies. Additionally, the placement of those key residues in the structure supports a popular hypothesis, which states that prototypic aaRS were once coded on complementary strands of the same gene.
