## Supplementary Materials for "Backbone Brackets and Arginine Tweezers delineate Class I and Class II aminoacyl tRNA synthetases"

1a8h_A	[13,290]
1bs2_A	[153,405]
1d2r_A	[9,183]
1d2r_B	[9,183]
1d2r_C	[9,183]
1d2r_D	[9,183]
1d2r_E	[9,183]
1d2r_F	[9,183]
1euq_A	[34,261]
1euy_A	[34,261]
1exd_A	[34,261]
1f4l_A	[15,326]
1f7u_A	[153,405]
1f7v_A	[153,405]
1ffy_A	[58,588]
1g59_A	[9,236]
1g59_C	[9,236]
1gax_A	[44,521]
1gax_B	[44,521]
1gln_A	[9,236]
1gtr_A	[34,261]
1gts_A	[34,261]
1h3e_A	[45,224]
1h3f_A	[45,224]
1h3f_B	[45,224]
1h3n_A	[43,577]
1i6k_A	[9,183]
1i6l_A	[9,183]
1i6m_A	[9,183]
1ile_A	[48,584]
1iq0_A	[113,388]
1irx_A	[29,271]
1irx_B	[29,271]
1ivs_A	[44,521]
1ivs_B	[44,521]
1j09_A	[9,236]
1j1u_A	[36,196]
1jii_A	[40,224]
1jij_A	[40,224]
1jik_A	[40,224]
1jil_A	[40,224]
1jzq_A	[48,584]
1jzs_A	[48,584]
1li5_A	[31,260]
1li5_B	[31,260]
1li7_A	[31,260]
1li7_B	[31,260]
1m83_A	[9,183]
1mau_A	[9,183]
1maw_A	[9,183]
1maw_B	[9,183]
1maw_C	[9,183]
1maw_D	[9,183]
1maw_E	[9,183]
1maw_F	[9,183]
1mb2_A	[9,183]
1mb2_B	[9,183]
1mb2_C	[9,183]
1mb2_D	[9,183]
1mb2_E	[9,183]
1mb2_F	[9,183]
1n3l_A	[43,215]
1n75_A	[9,236]
1n77_A	[9,236]
1n77_B	[9,236]
1n78_A	[9,236]
1n78_B	[9,236]
1nyl_A	[34,261]
1o0b_A	[34,261]
1o0c_A	[34,261]
1o5t_A	[163,340]
1obh_A	[43,577]
1p7p_A	[15,326]
1pfu_A	[15,326]
1pfv_A	[15,326]
1pfw_A	[15,326]
1pfy_A	[15,326]
1pg0_A	[15,326]
1pg2_A	[15,326]
1q11_A	[43,215]
1qqt_A	[15,326]
1qrs_A	[34,261]
1qrt_A	[34,261]
1qru_A	[34,261]
1qtq_A	[34,261]
1qu2_A	[58,588]
1qu3_A	[58,588]
1r6t_A	[163,340]
1r6t_B	[163,340]
1r6u_A	[163,340]
1r6u_B	[163,340]
1rqg_A	[12,338]
1tya_E	[38,223]
1tyb_E	[38,223]
1tyc_A	[38,223]
1tyd_E	[38,223]
1u0b_B	[31,260]
1u7d_A	[36,196]
1u7d_B	[36,196]
1u7x_A	[36,196]
1u7x_B	[36,196]
1ulh_A	[116,293]
1ulh_B	[116,293]
1vbm_A	[41,228]
1vbm_B	[41,228]
1vbn_A	[41,228]
1vbn_B	[41,228]
1woy_A	[13,290]
1wq3_A	[41,228]
1wq4_A	[41,228]
1wz2_A	[44,644]
1wz2_B	[44,644]
1x8x_A	[41,228]
1yi8_A	[30,207]
1yi8_B	[30,207]
1yi8_C	[30,207]
1yia_A	[30,207]
1yia_B	[30,207]
1yia_C	[30,207]
1yid_A	[30,207]
1yid_B	[30,207]
1yid_C	[30,207]
1zjw_A	[34,261]
2a4m_A	[30,207]
2a4m_B	[30,207]
2a4m_C	[30,207]
2ake_A	[163,340]
2azx_A	[163,340]
2azx_B	[163,340]
2bte_A	[43,577]
2bte_D	[43,577]
2byt_A	[43,577]
2byt_D	[43,577]
2cfo_A	[10,241]
2cfo_B	[10,241]
2csx_A	[15,289]
2csx_B	[15,289]
2ct8_A	[15,289]
2ct8_B	[15,289]
2cuz_A	[9,236]
2cv0_A	[9,236]
2cv0_B	[9,236]
2cv1_A	[9,236]
2cv1_B	[9,236]
2cv2_A	[9,236]
2cv2_B	[9,236]
2cya_A	[43,214]
2cyb_A	[40,207]
2cyb_B	[40,207]
2cyc_A	[41,226]
2cyc_B	[41,226]
2d54_A	[13,290]
2d5b_A	[13,290]
2dlc_X	[47,219]
2dr2_A	[163,340]
2dxi_A	[9,236]
2dxi_B	[9,236]
2el7_A	[9,187]
2el7_B	[9,187]
2g36_A	[8,186]
2hz7_A	[75,302]
2ip1_A	[163,339]
2j5b_A	[38,213]
2j5b_B	[38,213]
2ja2_A	[14,250]
2jan_A	[40,224]
2jan_B	[40,224]
2jan_C	[40,224]
2jan_D	[40,224]
2o5r_A	[9,243]
2ov4_A	[9,183]
2pid_A	[81,274]
2pid_B	[81,274]
2quh_A	[163,340]
2quh_B	[163,340]
2qui_A	[163,340]
2qui_B	[163,340]
2quj_A	[163,340]
2quj_B	[163,340]
2rd2_A	[34,261]
2re8_A	[34,261]
2rkj_A	[103,317]
2rkj_B	[103,317]
2rkj_E	[103,317]
2rkj_F	[103,317]
2rkj_I	[103,317]
2rkj_J	[103,317]
2rkj_M	[103,317]
2rkj_N	[103,317]
2ts1_A	[38,223]
2v0c_A	[43,577]
2v0g_A	[43,577]
2v0g_D	[43,577]
2x1l_A	[13,295]
2x1l_B	[13,295]
2x1l_C	[13,295]
2x1m_A	[13,295]
2yxn_A	[41,228]
2yy5_A	[10,191]
2yy5_B	[10,191]
2yy5_C	[10,191]
2yy5_D	[10,191]
2zp1_A	[36,196]
2zue_A	[129,418]
2zuf_A	[129,418]
3a04_A	[78,249]
3a05_A	[78,249]
3afh_A	[32,247]
3aii_A	[104,323]
3akz_A	[32,247]
3akz_B	[32,247]
3akz_C	[32,247]
3akz_D	[32,247]
3fhj_A	[9,183]
3fhj_B	[9,183]
3fhj_C	[9,183]
3fhj_D	[9,183]
3fhj_E	[9,183]
3fhj_F	[9,183]
3fi0_D	[9,183]
3fi0_E	[9,183]
3fi0_F	[9,183]
3fi0_G	[9,183]
3fi0_H	[9,183]
3fi0_I	[9,183]
3fi0_J	[9,183]
3fi0_K	[9,183]
3fi0_L	[9,183]
3fi0_M	[9,183]
3fi0_N	[9,183]
3fi0_O	[9,183]
3fi0_P	[9,183]
3fi0_Q	[9,183]
3foc_A	[77,302]
3foc_B	[77,302]
3h97_A	[15,326]
3h99_A	[15,326]
3h9b_A	[15,326]
3h9c_A	[15,326]
3hv0_A	[282,457]
3hv0_B	[282,457]
3i05_A	[80,255]
3i05_B	[80,255]
3jxe_A	[81,244]
3jxe_B	[81,244]
3kfl_A	[219,516]
3kt0_A	[110,286]
3kt3_A	[110,286]
3kt3_B	[110,286]
3kt3_C	[110,286]
3kt3_D	[110,286]
3kt6_A	[110,286]
3kt6_B	[110,286]
3kt6_C	[110,286]
3kt6_D	[110,286]
3kt8_A	[110,286]
3kt8_B	[110,286]
3kt8_C	[110,286]
3kt8_D	[110,286]
3m5w_A	[8,182]
3m5w_B	[8,182]
3n9i_A	[23,198]
3n9i_B	[23,198]
3p0h_A	[40,213]
3p0h_B	[40,213]
3p0i_A	[40,213]
3p0i_B	[40,213]
3p0j_A	[40,213]
3p0j_B	[40,213]
3p0j_C	[40,213]
3p0j_D	[40,213]
3pnv_A	[14,250]
3pnv_B	[14,250]
3pny_A	[14,250]
3pny_B	[14,250]
3prh_A	[10,184]
3prh_B	[10,184]
3sp1_A	[30,272]
3sp1_B	[30,272]
3sz3_A	[11,189]
3tqo_A	[32,261]
3ts1_A	[38,223]
3tze_A	[88,259]
3tze_B	[88,259]
3tzl_A	[8,182]
3tzl_B	[8,182]
3vgj_A	[64,238]
3vgj_B	[64,238]
3vu8_A	[13,290]
3zgz_A	[43,569]
3zgz_D	[43,569]
3ziu_A	[46,403]
3ziu_B	[46,403]
3zjt_A	[43,569]
3zju_A	[43,569]
3zjv_A	[43,569]
3zxi_A	[81,274]
3zxi_B	[81,274]
4aq7_A	[43,569]
4aq7_D	[43,569]
4arc_A	[43,569]
4ari_A	[43,569]
4as1_A	[43,569]
4cqn_A	[43,569]
4cqn_D	[43,569]
4dlp_A	[14,294]
4dlp_B	[14,294]
4dlp_C	[14,294]
4eg1_A	[250,548]
4eg1_B	[250,548]
4eg3_A	[250,548]
4eg3_B	[250,548]
4eg4_A	[250,548]
4eg4_B	[250,548]
4eg5_A	[250,548]
4eg5_B	[250,548]
4eg6_A	[250,548]
4eg6_B	[250,548]
4eg7_A	[250,548]
4eg7_B	[250,548]
4eg8_A	[250,548]
4eg8_B	[250,548]
4ega_A	[250,548]
4ega_B	[250,548]
4g6z_A	[12,236]
4gri_A	[11,245]
4gri_B	[11,245]
4h3s_A	[259,489]
4hk4_A	[36,196]
4hpw_A	[36,196]
4j75_A	[310,483]
4j75_B	[310,483]
4j76_A	[310,483]
4j76_B	[310,483]
4jfa_A	[310,483]
4jfa_B	[310,483]
4jfa_C	[310,483]
4jfa_D	[310,483]
4jxx_A	[34,261]
4jxz_A	[34,261]
4jyz_A	[34,261]
4mvw_A	[250,548]
4mvw_B	[250,548]
4mvx_A	[250,548]
4mvx_B	[250,548]
4mvy_A	[250,548]
4mvy_B	[250,548]
4mw0_A	[250,548]
4mw0_B	[250,548]
4mw1_A	[250,548]
4mw1_B	[250,548]
4mw2_A	[250,548]
4mw2_B	[250,548]
4mw4_A	[250,548]
4mw4_B	[250,548]
4mw5_A	[250,548]
4mw5_B	[250,548]
4mw6_A	[250,548]
4mw6_B	[250,548]
4mw7_A	[250,548]
4mw7_B	[250,548]
4mw9_A	[250,548]
4mw9_B	[250,548]
4mwb_A	[250,548]
4mwb_B	[250,548]
4mwc_A	[250,548]
4mwc_B	[250,548]
4mwd_A	[250,548]
4mwd_B	[250,548]
4mwe_A	[250,548]
4mwe_B	[250,548]
4nd6_A	[36,196]
4nd7_A	[36,196]
4nda_A	[36,196]
4oby_A	[123,372]
4p2b_A	[48,274]
4py2_A	[14,294]
4py2_B	[14,294]
4py2_C	[14,294]
4q2t_A	[130,372]
4q2t_B	[130,372]
4q2x_A	[130,372]
4q2x_B	[130,372]
4q2y_A	[130,372]
4q2y_B	[130,372]
4q93_A	[43,215]
4qbt_A	[43,215]
4qrd_A	[14,302]
4qre_A	[14,302]
4r3z_B	[202,444]
4r3z_C	[271,487]
4ts1_A	[38,223]
4ts1_B	[38,223]
4ye6_A	[271,487]
4ye8_A	[271,487]
4ye9_A	[271,487]
4zaj_A	[130,372]
4zt2_A	[250,548]
4zt2_B	[250,548]
4zt3_A	[250,548]
4zt3_B	[250,548]
4zt4_A	[250,548]
4zt4_B	[250,548]
4zt5_A	[250,548]
4zt5_B	[250,548]
4zt6_A	[250,548]
4zt6_B	[250,548]
4zt7_A	[250,548]
4zt7_B	[250,548]
5ah5_A	[41,565]
5ah5_B	[41,565]
5bnz_A	[36,263]
5bnz_B	[36,263]
5ekd_A	[42,217]
5ekd_B	[42,217]
5ihx_A	[131,342]
5ihx_B	[131,342]
5ijx_A	[118,331]
5j58_A	[250,548]
5j58_B	[250,548]
5j59_A	[250,548]
5j59_B	[250,548]
5j5a_A	[250,548]
5j5a_B	[250,548]
5k0s_A	[14,294]
5k0s_B	[14,294]
5k0s_C	[14,294]
5k0t_A	[14,294]
5k0t_B	[14,294]
5k0t_C	[14,294]
5tev_A	[11,196]
5tev_B	[11,196]
5tew_A	[11,196]
5tgt_A	[11,244]
5tgt_B	[11,244]
5tqu_A	[250,548]
5tqu_B	[250,548]
5urb_A	[12,324]
5urb_B	[12,324]
5v0i_A	[11,186]
5v0i_B	[11,186]
