## Supplementary Materials for "Backbone Brackets and Arginine Tweezers delineate Class I and Class II aminoacyl tRNA synthetases"

1adj_A	[112,311]
1adj_B	[112,311]
1adj_C	[112,311]
1adj_D	[112,311]
1ady_A	[112,311]
1ady_B	[112,311]
1ady_C	[112,311]
1ady_D	[112,311]
1asy_A	[325,531]
1asy_B	[325,531]
1asz_A	[325,531]
1asz_B	[325,531]
1ati_A	[220,366]
1ati_B	[220,366]
1b70_A	[204,321]
1b76_A	[220,366]
1b76_B	[220,366]
1b7y_A	[204,321]
1b8a_A	[214,412]
1b8a_B	[1214,1412]
1bbu_A	[262,480]
1bbw_A	[262,480]
1c0a_A	[217,537]
1e1o_A	[262,480]
1e1t_A	[262,480]
1e22_A	[262,480]
1e24_A	[262,480]
1efw_A	[223,531]
1efw_B	[223,531]
1eiy_A	[204,321]
1eov_A	[325,531]
1eqr_A	[217,537]
1eqr_B	[217,537]
1eqr_C	[217,537]
1evk_A	[363,520]
1evk_B	[363,520]
1evl_A	[363,520]
1evl_B	[363,520]
1evl_C	[363,520]
1evl_D	[363,520]
1fyf_A	[363,520]
1fyf_B	[363,520]
1g51_A	[223,531]
1g51_B	[1223,1531]
1ggm_A	[220,366]
1ggm_B	[220,366]
1h4q_A	[142,264]
1h4q_B	[142,264]
1h4s_A	[142,264]
1h4s_B	[142,264]
1h4t_A	[142,264]
1h4t_B	[142,264]
1h4t_C	[142,264]
1h4t_D	[142,264]
1h4v_B	[112,311]
1hc7_A	[142,264]
1hc7_B	[142,264]
1hc7_C	[142,264]
1hc7_D	[142,264]
1htt_A	[113,311]
1htt_B	[113,311]
1htt_C	[113,311]
1htt_D	[113,311]
1il2_A	[217,537]
1il2_B	[1217,1537]
1jjc_A	[204,321]
1kmm_A	[113,311]
1kmm_B	[113,311]
1kmm_C	[113,311]
1kmm_D	[113,311]
1kmn_A	[113,311]
1kmn_B	[113,311]
1kmn_C	[113,311]
1kmn_D	[113,311]
1kog_A	[363,520]
1kog_B	[363,520]
1kog_C	[363,520]
1kog_D	[363,520]
1kog_E	[363,520]
1kog_F	[363,520]
1kog_G	[363,520]
1kog_H	[363,520]
1l0w_A	[223,531]
1l0w_B	[1223,1531]
1lyl_A	[262,480]
1lyl_B	[262,480]
1lyl_C	[262,480]
1nj1_A	[148,271]
1nj2_A	[148,271]
1nj5_A	[148,271]
1nj6_A	[148,271]
1nj8_A	[132,255]
1nj8_B	[132,255]
1nj8_C	[132,255]
1nj8_D	[132,255]
1nyq_A	[365,526]
1nyq_B	[365,526]
1nyr_A	[365,526]
1nyr_B	[365,526]
1pys_A	[204,321]
1qe0_A	[112,312]
1qe0_B	[112,312]
1qf6_A	[363,520]
1riq_A	[69,224]
1ser_A	[256,386]
1ser_B	[756,886]
1ses_A	[256,386]
1ses_B	[256,386]
1set_A	[256,386]
1set_B	[256,386]
1sry_A	[256,386]
1sry_B	[256,386]
1wle_A	[313,442]
1wle_B	[313,442]
1wyd_A	[210,403]
1wyd_B	[210,403]
1x54_A	[211,408]
1x55_A	[211,408]
1x56_A	[211,408]
1yfr_A	[69,224]
1yfr_B	[69,224]
1yfs_A	[69,224]
1yfs_B	[69,224]
1yft_A	[69,224]
1ygb_A	[69,224]
2akw_A	[204,321]
2aly_A	[204,321]
2amc_A	[204,321]
2cim_A	[336,468]
2cim_B	[336,468]
2cj9_A	[336,468]
2cj9_B	[336,468]
2cja_A	[336,468]
2cja_B	[336,468]
2dq0_A	[283,412]
2dq0_B	[283,412]
2dq3_A	[262,391]
2dq3_B	[262,391]
2du3_A	[216,332]
2du3_B	[216,332]
2du4_A	[216,332]
2du4_B	[216,332]
2du5_A	[216,332]
2du5_B	[216,332]
2du6_A	[216,332]
2du6_B	[216,332]
2du7_A	[228,336]
2du7_B	[228,336]
2du7_C	[228,336]
2du7_D	[228,336]
2e3c_A	[330,426]
2el9_A	[113,311]
2el9_B	[113,311]
2el9_C	[113,311]
2el9_D	[113,311]
2i4l_A	[140,322]
2i4l_B	[140,322]
2i4l_C	[140,322]
2i4m_A	[140,322]
2i4m_B	[140,322]
2i4m_C	[140,322]
2i4n_A	[140,322]
2i4n_B	[140,322]
2i4n_C	[140,322]
2i4o_A	[140,322]
2i4o_B	[140,322]
2i4o_C	[140,322]
2iy5_A	[204,321]
2j3l_A	[140,447]
2j3l_B	[140,447]
2j3m_A	[140,447]
2j3m_B	[140,447]
2odr_A	[216,324]
2odr_B	[216,324]
2odr_C	[216,324]
2odr_D	[216,324]
2pme_A	[277,529]
2pmf_A	[277,529]
2q5h_A	[277,529]
2q5i_A	[277,529]
2q7e_A	[330,426]
2q7g_A	[330,426]
2q7h_A	[330,426]
2xgt_A	[321,522]
2xti_A	[321,522]
2xti_B	[321,522]
2zce_A	[330,426]
2zim_A	[330,426]
2zin_A	[330,426]
2zio_A	[330,426]
2zni_A	[160,259]
2zni_B	[160,259]
2zr2_A	[283,412]
2zr2_B	[283,412]
2zr3_A	[283,412]
2zr3_B	[283,412]
2zt5_A	[277,529]
2zt6_A	[277,529]
2zt7_A	[277,529]
2zt8_A	[277,529]
2ztg_A	[128,249]
2zxf_A	[277,529]
2zze_A	[128,255]
2zze_B	[128,255]
2zzf_A	[128,255]
2zzg_A	[128,255]
2zzg_B	[128,255]
3a74_A	[253,470]
3a74_B	[253,470]
3a74_C	[253,470]
3a74_D	[253,470]
3bju_A	[323,553]
3bju_B	[323,553]
3bju_C	[323,553]
3bju_D	[323,553]
3cmq_A	[143,282]
3e9h_A	[253,470]
3e9h_B	[253,470]
3e9h_C	[253,470]
3e9h_D	[253,470]
3e9i_A	[253,470]
3e9i_B	[253,470]
3e9i_C	[253,470]
3e9i_D	[253,470]
3hfv_A	[143,282]
3hfz_A	[204,321]
3htz_A	[69,224]
3hxu_A	[69,242]
3hxv_A	[69,242]
3hxw_A	[69,242]
3hxx_A	[69,242]
3hxy_A	[69,242]
3hxz_A	[69,242]
3hxz_B	[69,242]
3hxz_C	[69,242]
3hxz_D	[69,242]
3hy0_A	[69,242]
3hy0_B	[69,242]
3hy1_A	[69,242]
3hy1_B	[69,242]
3i7f_A	[317,518]
3i7f_B	[317,518]
3ial_A	[177,300]
3ial_B	[177,300]
3l4g_A	[358,463]
3l4g_C	[358,463]
3l4g_E	[358,463]
3l4g_G	[358,463]
3l4g_I	[358,463]
3l4g_K	[358,463]
3l4g_M	[358,463]
3l4g_O	[358,463]
3lsq_A	[295,431]
3lsq_B	[295,431]
3lss_A	[295,431]
3lss_B	[295,431]
3m4p_A	[227,425]
3m4p_B	[227,425]
3m4p_C	[227,425]
3m4p_D	[227,425]
3m4q_A	[227,425]
3m4q_B	[227,425]
3nel_A	[214,412]
3nel_B	[214,412]
3nem_A	[214,412]
3nem_B	[214,412]
3nen_A	[214,412]
3nen_B	[214,412]
3net_A	[128,350]
3net_B	[128,350]
3pco_A	[195,301]
3pco_C	[195,301]
3qne_A	[279,410]
3qo5_A	[279,410]
3qo7_A	[279,410]
3qo8_A	[279,410]
3qtc_A	[330,426]
3rac_A	[125,355]
3rf1_A	[58,163]
3rf1_B	[58,163]
3rgl_A	[58,163]
3rgl_B	[58,163]
3teg_A	[143,282]
3teh_A	[204,321]
3tup_A	[143,282]
3ufg_A	[58,163]
3ufg_B	[58,163]
3ugq_A	[162,328]
3ugt_A	[162,328]
3ugt_B	[162,328]
3ugt_C	[162,328]
3ugt_D	[162,328]
3uh0_A	[162,328]
3vbb_A	[302,435]
3vbb_B	[302,435]
3vbb_C	[302,435]
3vbb_D	[302,435]
3vbb_E	[302,435]
3vbb_F	[302,435]
3vqv_A	[330,426]
3vqw_A	[330,426]
3vqx_A	[330,426]
3vqx_B	[330,426]
3vqx_C	[330,426]
3vqx_D	[330,426]
3vqy_A	[330,426]
3w3s_A	[349,485]
3wqy_A	[128,249]
3wqy_B	[128,249]
3wqz_A	[128,249]
3wqz_B	[128,249]
4ah6_A	[266,587]
4ah6_B	[266,587]
4ah6_C	[266,587]
4ah6_D	[266,587]
4bw9_A	[330,426]
4bwa_A	[330,426]
4ch3_A	[330,426]
4ch4_A	[330,426]
4ch5_A	[330,426]
4ch6_A	[330,426]
4cs2_A	[330,426]
4cs3_A	[330,426]
4cs4_A	[330,426]
4dpg_A	[323,553]
4dpg_B	[323,553]
4dpg_C	[323,553]
4dpg_D	[323,553]
4dpg_E	[323,553]
4dpg_F	[323,553]
4dpg_G	[323,553]
4dpg_H	[323,553]
4e51_A	[120,317]
4e51_B	[120,317]
4eo4_A	[162,328]
4eo4_B	[162,328]
4eo4_C	[162,328]
4eo4_D	[162,328]
4ex5_A	[262,484]
4ex5_B	[262,484]
4h02_A	[330,559]
4h02_B	[330,559]
4h02_C	[330,559]
4h02_D	[330,559]
4h02_E	[330,559]
4h02_F	[330,559]
4h02_G	[330,559]
4h02_H	[330,559]
4hwo_A	[363,520]
4hwo_B	[363,520]
4hwp_A	[363,520]
4hwp_B	[363,520]
4hwr_A	[363,520]
4hwr_B	[363,520]
4hws_A	[363,520]
4hws_B	[363,520]
4hwt_A	[475,632]
4hwt_B	[475,632]
4k86_A	[152,278]
4k87_A	[152,278]
4k88_A	[152,278]
4kqe_A	[277,529]
4kr2_A	[277,529]
4kr3_A	[277,529]
4l87_A	[302,435]
4ncx_A	[390,514]
4ncx_B	[390,514]
4o2d_A	[217,538]
4o2d_B	[217,538]
4olf_A	[390,514]
4p3n_A	[442,599]
4p3n_B	[442,599]
4p3n_C	[442,599]
4p3n_D	[442,599]
4p3o_A	[363,520]
4p3o_B	[363,520]
4p3p_A	[363,520]
4p3p_B	[363,520]
4p71_C	[116,233]
4p71_D	[116,233]
4p72_C	[116,233]
4p72_D	[116,233]
4p73_C	[116,233]
4p73_D	[116,233]
4p74_C	[116,233]
4p74_D	[116,233]
4p75_C	[116,233]
4p75_D	[116,233]
4pg3_A	[330,559]
4pg3_B	[330,559]
4pg3_C	[330,559]
4pg3_D	[330,559]
4phc_A	[157,388]
4phc_B	[157,388]
4phc_C	[157,388]
4phc_D	[157,388]
4q15_A	[390,514]
4q15_B	[390,514]
4q6g_A	[330,426]
4qei_A	[277,529]
4rdx_A	[112,311]
4rmf_A	[216,537]
4rqe_A	[302,435]
4rqe_C	[302,435]
4rqf_A	[302,435]
4rqf_B	[302,435]
4tqd_A	[330,426]
4tqf_A	[330,426]
4ttv_A	[442,599]
4ttv_B	[442,599]
4ttv_C	[442,599]
4ttv_D	[442,599]
4tva_A	[204,321]
4twa_A	[390,514]
4twa_B	[390,514]
4up7_A	[251,539]
4up8_A	[251,539]
4up9_A	[251,539]
4upa_A	[251,539]
4wi1_B	[390,514]
4x5o_A	[157,388]
4x5o_B	[157,388]
4xem_A	[77,246]
4xeo_A	[77,246]
4xeo_B	[77,246]
4ycu_A	[323,553]
4ycu_B	[323,553]
4ycv_A	[330,559]
4ycv_B	[330,559]
4ycv_C	[330,559]
4ycv_D	[330,559]
4ycw_A	[323,553]
4ycw_B	[323,553]
4ycw_E	[323,553]
4ycw_F	[323,553]
4ydq_A	[390,514]
4ydq_B	[390,514]
4yye_A	[162,328]
4yye_B	[162,328]
4zib_A	[330,426]
5e3i_A	[115,316]
5e3i_B	[115,316]
5e6m_A	[277,529]
5e6m_B	[277,529]
5eln_A	[295,523]
5eln_B	[295,523]
5eln_C	[295,523]
5eln_D	[295,523]
5elo_A	[295,523]
5elo_B	[295,523]
5elo_C	[295,523]
5elo_D	[295,523]
5f5w_A	[58,163]
5f5w_B	[58,163]
5f5w_C	[58,163]
5f5w_D	[58,163]
5f5w_E	[58,163]
5hgq_A	[255,486]
5hgq_B	[255,486]
5hgq_C	[255,486]
5hgq_D	[255,486]
5ifu_B	[390,514]
5k1p_A	[330,426]
5k1x_A	[330,426]
5knn_A	[77,246]
5knn_B	[77,246]
5knn_C	[77,246]
5knn_D	[77,246]
5knn_E	[77,246]
5knn_F	[77,246]
5knn_G	[77,246]
5knn_H	[77,246]
5mgh_A	[143,282]
5mgu_A	[143,282]
5mgv_A	[143,282]
5mgw_A	[143,282]
5ucm_A	[140,448]
5ucm_B	[140,448]
5vl1_A	[255,474]
5vl1_B	[255,474]
5vl1_C	[255,474]
5vl1_D	[255,474]
